# Systematic functional screening of chromatin factors identifies strong lineage and disease dependencies in normal and malignant haematopoiesis

**DOI:** 10.1101/2022.08.11.503571

**Authors:** D Lara-Astiaso, A Goñi-Salaverri, J Mendieta-Esteban, N Narayan, C Del Valle, T Gross, G Giotopoulos, M Navarro-Alonso, J Zazpe, F Marchese, N Torrea, IA Calvo, C Lopez, D Alignani, A Lopez, B Saez, J. P Taylor-King, F Prosper, N Fortelny, B. J. P Huntly

## Abstract

Interactions between transcription factors (TF) and chromatin factors (CF) regulate gene expression programmes to determine cellular fate. However, unlike for TF, the exact role of CF in this process is poorly understood. Using haematopoiesis as a model system and utilising novel functional CRISPR screens *ex vivo* and *in vivo*, coupled with Perturb-Seq, CF binding and genome-wide chromatin accessibility in primary murine cells, we assess the role of 550 chromatin factors in lineage choice in normal haematopoiesis and the maintenance of acute myeloid leukaemia (AML). These studies demonstrate marked specificity for a large number of CFs in lineage determination, highlighting functional diversity within specific families of chromatin regulators, including MLL-H3K4-methyltransferases and different BAF-complexes, that regulate disparate lineage decisions across haematopoiesis. Conversely, we demonstrate that unrelated Repressive complexes function similarly to restrain excessive myeloid differentiation and protect lineage diversity. We identify interactions between CF and TF that, at least in part, explain the regulatory function of CF and link *Brd9-*loss to a premalignant state. Utilising similar experiments in a relevant murine AML model, we demonstrate opposing effects for CF in normal haematopoiesis and AML, where MLL-H3K4-methyltransferases, c-BAF-remodelers and Repressive complexes prevent differentiation and maintain leukaemic fitness. We show that this alteration relates to differential utilisation of TF by CF complexes between normal and malignant haematopoiesis, highlighting corrupted TF-CF interactions as potential novel avenues for therapeutic intervention in AML. Together, this study provides novel insights on the functional diversity of chromatin factors in governing cell-fate.
