## Supplemental Table 4 for "Systematic functional screening of chromatin factors identifies strong lineage and disease dependencies in normal and malignant haematopoiesis"

### Sheet: Hoja1
Product	Catalog number	Company
CRISP-seq backbone	#85707	Addgene
Endura ElectroCompetent cells	#60242-2	Endura
Macherey-Nagel™ NucleoBond™ Xtra Midi EF	#740420.50	Macherey-Nagel
Esp3I	# R0734L	New England BioLabs
T4 DNA ligase	#M0202L	ThermoFisherScientific
NEB Stable Competent E. coli	#C3040H	New England BioLabs
ZymoPURE Plasmid MiniPrep Kit	#D4210).	Zymo Research
HEK293T cells	#632180	Takara
DMEM	#D6429-6X500ML	SigmaAldrich
FBS	#10270106	ThermoFisherScientific
pen/strep	#15140122	Gibco
pMD2-G	#12259	Addgene
psPAX2	#12260	Addgene
Lipofectamine 3000	#L300075	ThermoFisherScientific
Opti-MEM	#31985070	ThermoFisherScientific
0.45 uM Filter	#SLHV033RB	Millipore
100 kDa Centricon	#SLHV033RB	Millipore
autoMACS Running Buffer	#130-091-221	Miltenyi Biotec
70 μM strainer	#542070	Greiner Bio-One
RBC Lysis Buffer	#00-4333-57	ThermoFisherScientific
DMEM/F12	#11320033	ThermoFisherScientific
PSG	#10378-016	Gibco
PVA 87%	#P8136-250G	Sigma
ITS-X	#51500056	Sigma
Hepes	#15630-080	Gibco
murine Tpo	#315-14-100UG	Prepotech
murine SCF	#455-MC-050	R&D Systems
murine Flt3L	#250-31L	Prepotech
IMDM	#I3390-500mL	Sigma
murine GM-CSF	#315-03	Prepotech
murine G-CSF	#250-05-10UG	Prepotech
murine IL-3	#313-13-10UG	Prepotech
murine IL-6	#406-ML-025	R&D Systems
murine IL-5	#215-15-25UG	Prepotech
Epo	#287-TC-500	R&D
Retronectin	#T100A	Takara Bio
qPCR Quantification Kit	#4007960166001	Roche
TD buffer and TDE1	#FC-121-1030	Illumina
XVIVO-20 medium	#04-448Q	Lonza
Protease Inhibitors		Roche
