## Supplemental Table 3 for "Systematic functional screening of chromatin factors identifies strong lineage and disease dependencies in normal and malignant haematopoiesis"

### Sheet: Hoja1
		Sequence Name	Sequence 5'-3'
Bulk CRISPR Screens	1st PCR	Read1-U6	CTACACGACGCTCTTCCGATCTGTGGAAAGGACGAAACACCG
		Read2-scaffold	AGACGTGTGCTCTTCCGATCTGCTGTCCCTGTAATAAACCCG
	2nd PCR	P7-index	CAAGCAGAAGACGGCATACGAGAT[i7]GTGACTGGAGTTCAGACGTGTGCTCTTCCGATCT
		P5-index	AATGATACGGCGACCACCGAGATCTACAC[i5]ACACTCTTTCCCTACACGACGCTCTTCCGATCT
ATAC-seq		P5-i5-Read1	AATGATACGGCGACCACCGAGATCTACAC[i5]TCGTCGGCAGCGTCAGATGTGTAT
		P7-i7-Read2	CAAGCAGAAGACGGCATACGAGAT[i7]GTCTCGTGGGCTCGGAGATGTG
