## Supplemental Table 2 for "Systematic functional screening of chromatin factors identifies strong lineage and disease dependencies in normal and malignant haematopoiesis"

### Sheet: FACS
Application	Epitope	Fluorochorme	Antibody	Clone	Company	Catalog. Number
FACS	CD45R/B220	BV510	CD45R/B220_BV510	RA3-6B2	BioLegend	103247
FACS	CD3e	BV510	CD3e_BV510	145-2C11	BioLegend	100233
FACS	CD11b	BV510	CD11b_BV510	M1/70	BioLegend	101263
FACS	CD11b	PECy7	CD11b_PECy7	M1/70	BioLegend	101215
FACS	Gr1	BV510	Gr1_BV510	RB6-8C5	BioLegend	108437
FACS	Ter119	BV510	Ter119_BV510	Ter-119	BioLegend	116237
FACS	CD16/32	PercPCy5.5	CD16/32_PercPCy5.5	93	BioLegend	101323
FACS	CD34	FITC	CD34_FITC	RAM34	Invitrogen	11-0341-82
FACS	CD41	APCCy7	CD41_APCCy7	MWReg30	BioLegend	133927
FACS	CD45.1	PECy7	CD45.1_PECy7	A20	BioLegend	110730
FACS	CD45.2	APC/Fire750	CD45.2_APC/Fire750	104	BioLegend	109852
FACS	CD55	PE	CD55_PE	RIKO-3	BioLegend	131803
FACS	CD117	APC	CD117_APC	2B8	BioLegend	105812
FACS	Sca1	PE	Sca1_PE	D7	BioLegend	108107
FACS	7-AAD		7-AAD		ThermoFisherScientific	A1310
FACS	TO-PRO-3		TO-PRO-3		ThermoFisherScientific	T3605

### Sheet: ChIP-seq
Application	Target	Name	Reference	Amount per IP/ Dilution for FACs	Low input
ChIP-seq	Smarcb1	SMARCB1/BAF47 (D8M1X) Rabbit mAb	Cell Signalling 91735	10 ul or 1:50	7 ul
ChIP-seq	Brd9	Anti-BRD9 antibody	Abcam ab137245	5 ul (5 ug)	4 ul
ChIP-seq	Kmt2d	Anti-KMT2D antibody produced in rabbit 25 uL	Sigma HPA035977	15 ul	7,5ul
ChIP-seq	Kmt2a	MLL1 Antibody	Bethyl A300-086A	5 ug (5 ul)	2,5 ul
ChIP-seq	IgG	Rabbit IgG, polyclonal - Isotype Control (ChIP Grade) 100 ug	Abcam ab171870	5 ul ( 5 ug)	2,5 ul
ChIP-seq	Stat5a	Recombinant Anti-STAT5a antibody [E289]	Abcam ab32043	5 ug
